# Gene loss and acquisition in lineages of bacteria evolving in a human host environment

**DOI:** 10.1101/2020.02.03.931667

**Authors:** Migle Gabrielaite, Helle K. Johansen, Søren Molin, Finn C. Nielsen, Rasmus L. Marvig

**Author notes:** To whom correspondence should be addressed; Migle Gabrielaite, Rasmus L. Marvig.

## Abstract

While genome analyses have documented that there are differences in the gene repertoire between evolutionary distant lineages of the same bacterial species, less is known about micro-evolutionary dynamics of gene loss and acquisition within lineages of bacteria as they evolve over the timescale of years. This knowledge is valuable to understand both the basic mutational steps that on long timescales lead to evolutionary distant bacterial lineages, and the evolution of the individual lineages themselves. In the case that lineages evolve in a human host environment, gene loss and acquisition may furthermore have implication for disease.

We analyzed the genomes of 45 *Pseudomonas aeruginosa* lineages evolving in the lungs of cystic fibrosis patients to identify genes that are lost or acquired during the first years of infection in each of the different lineages. On average, the lineage genome content changed with 88 genes (range 0–473). Genes were more often lost than acquired, and prophage genes were more variable than bacterial genes. We identified genes that were lost or acquired independently across different clonal lineages, i.e. convergent molecular evolution. Convergent evolution suggests that there is a selection for loss and acquisition of certain genes in the host environment. We find that a significant proportion of such genes are associated with virulence; a trait previously shown to be important for adaptation. Furthermore, we also compared the genomes across lineages to show that within-lineage variable genes more often belonged to genomic content not shared across all lineages. Finally, we used 4,760 genes shared by 446 *P. aeruginosa* genomes to develop a stable and discriminatory typing scheme for *P. aeruginosa* clone types (Pactyper, https://github.com/MigleSur/Pactyper). In sum, our analysis adds to the knowledge on the pace and drivers of gene loss and acquisition in bacteria evolving over multiple years in a human host environment and provides a basis to further understand how gene loss and acquisition plays a role in lineage differentiation and host adaptation.

**Data Summary:** *P. aeruginosa* genome sequencing data has been made publicly available by Marvig *et al.* (2015) and is deposited in Sequence Read Archive (SRA) under accession ERP004853.
