## Supplementary Materials for "Gene loss and acquisition in lineages of bacteria evolving in a human host environment"

### Sheet: Table S1
Table S1. Table of variable genes, pan-,core, accesory and unique genes among lineages. Also, findings of variable genes from Resfinder, VFDB and pathoadaptive gene list reported by Marvig et al. (2015) are reported.
Lineage	Lineage core-genome	Variable genes	Total core-genome present in lineage	Accessory genome present in lineage	Unique genes from aggregated pan-genome	Variable genes within total core genome	Variable genes within accessory genome (total variable genes)		Total pan-genome size (no short genes)		How many are present from resfinder	How many times it's variable		How many are present from vfdb	How many times it's variable		How many are present from pathoadaptive	How many times it's variable
236-DK01	5695	27	4887	808	36	7	20		5607		5	0		227	0		60	1
236-DK15	5721	1	4887	834	0	0	1		5722		5	0		225	0		54	0
236-DK53	5726	13	4887	839	39	8	5		5739		5	0		217	1		55	0
341-DK19	5955	19	4887	1068	7	4	15		5974		5	0		231	0		54	1
382-DK32	5796	2	4887	909	42	0	2		5798		5	0		224	0		54	0
392-DK26	6024	94	4887	1137	13	0	94		6118		5	0		232	0		57	0
398-DK36	6091	210	4887	1204	3	161	49		6301		5	0		229	2		55	2
405-DK13	5320	355	4887	433	43	232	123		5675		5	0		226	2		58	6
408-DK09	5726	268	4887	839	140	85	183		5994		5	0		219	5		50	1
414-DK12	6289	105	4887	1402	305	0	105		6394		5	0		228	1		56	0
421-DK06	5854	243	4887	967	4	75	168		6097		5	0		228	9		56	0
422-DK21	5950	1	4887	1063	46	1	0		5951		5	0		220	0		54	0
422-DK24	5844	45	4887	957	119	0	45		5889		5	0		229	0		55	0
430-DK35	6066	152	4887	1179	96	20	132		6218		5	0		221	0		54	0
431-DK14	5773	2	4887	886	78	0	2		5775		5	0		238	0		51	1
438-DK17	5850	22	4887	963	50	9	13		5872		5	0		225	1		57	1
441-DK03	6078	1	4887	1191	167	0	1		6079		5	0		239	0		53	0
455-DK18	5922	321	4887	1035	237	112	209		6243		5	0		232	1		58	4
455-DK19	6313	18	4887	1426	180	0	18		6331		7	0		235	0		51	0
462-DK03	6054	86	4887	1167	234	0	86		6140		5	0		229	0		54	1
467-DK36	6274	17	4887	1387	0	0	17		6291		5	0		229	0		56	0
467-DK46	6040	130	4887	1153	230	0	130		6170		6	0		220	0		52	0
470-DK44	5886	97	4887	999	222	8	89		5983		5	0		222	0		56	1
472-DK19	6014	75	4887	1127	115	1	74		6089		5	0		228	0		53	0
473-DK08	5635	1	4887	748	19	0	1		5636		5	0		219	0		54	0
476-DK41	5628	119	4887	741	59	0	119		5747		5	0		224	0		56	0
477-DK36	6535	473	4887	1648	540	24	449		7008		5	0		233	5		55	2
477-DK52	5839	0	4887	952	63	0	0		5839		5	0		238	0		54	0
488-DK08	5760	47	4887	873	95	43	4		5807		5	0		218	0		53	3
496-DK27	6105	167	4887	1218	174	0	167		6272		5	0		233	0		54	0
496-DK29	5634	15	4887	747	78	0	15		5649		5	0		227	0		56	0
499-DK06	6163	0	4887	1276	80	0	0		6163		5	0		224	0		53	0
499-DK26	6430	96	4887	1543	61	0	96		6526		5	0		237	0		59	0
499-DK50	5705	2	4887	818	48	0	2		5707		5	0		230	0		55	0
502-DK45	5740	224	4887	853	285	0	224		5964		5	0		223	0		57	0
519-DK15	5680	44	4887	793	4	1	43		5724		5	0		225	0		55	1
523-DK31	5939	1	4887	1052	83	0	1		5940		5	0		231	0		57	0
525-DK04	5859	157	4887	972	143	1	156		6016		5	0		231	0		54	0
526-DK12	5723	0	4887	836	59	0	0		5723		5	0		229	0		55	0
526-DK25	5969	58	4887	1082	160	0	58		6027		5	0		231	0		53	1
540-DK42	6407	0	4887	1520	206	0	0		6407		5	0		222	0		56	0
540-DK43	5830	255	4887	943	161	144	111		6085		5	0		231	1		56	4
544-DK06	6073	16	4887	1186	100	2	14		6089		5	0		225	2		54	1
550-DK07	5711	2	4887	824	57	0	2		5713		5	0		224	0		53	0
551-DK11	5808	0	4887	921	51	0	0		5808		5	0		214	0		53	0
	266434	3981				938	3043				228	0		10222	30		2465	31
Turnover of total core-genome		0.0042093												0.0149418			0.0149418
Turnover of accessory genome		0.0654141												0.00293485			0.0125761
Ratio acc/core		15.5404												5.09116			1.18811
Hypermutable average		89.2
Non-hypermutable average		88.2571
Hypermutable median		22
Non-hypermutable median		47

### Sheet: Table S2
Table S2. Count of variable genes being lost/acquired; variable individually on in a group; being of phage origin.
	Number of total variable genes	Number of lost genes	Number of genes variable in a group	Number of genes variable individually	Number of total prophage genes
236-DK01	27	24	23	4	4
236-DK15	1	1	0	1	0
236-DK53	13	10	5	8	0
341-DK19	19	18	14	5	0
382-DK32	2	2	0	2	0
392-DK26	94	94	94	0	9
398-DK36	210	210	205	5	4
405-DK13	355	355	349	6	0
408-DK09	268	221	260	8	67
414-DK12	105	96	71	34	7
421-DK06	243	238.5	242	1	28
422-DK21	1	0	0	1	0
422-DK24	45	45	45	0	1
430-DK35	152	146	148	4	40
431-DK14	2	2	0	2	0
438-DK17	22	9	7	15	0
441-DK03	1	0.666667	0	1	0
455-DK18	321	321	311	10	68
455-DK19	18	18	17	1	2
462-DK03	86	10	82	4	3
467-DK36	17	4	14	3	2
467-DK46	130	130	130	0	45
470-DK44	97	97	97	0	0
472-DK19	75	75	71	4	17
473-DK08	1	1	0	1	0
476-DK41	119	105.5	118	1	55
477-DK36	473	456	448	25	0
477-DK52	0	0	0	0	0
488-DK08	47	47	45	2	0
496-DK27	167	167	165	2	21
496-DK29	15	10	14	1	2
499-DK06	0	0	0	0	0
499-DK26	96	89	96	0	32
499-DK50	2	0	2	0	0
502-DK45	224	223	220	4	0
519-DK15	44	41	41	3	2
523-DK31	1	1	0	1	0
525-DK04	157	149	153	4	3
526-DK12	0	0	0	0	0
526-DK25	58	3	55	3	49
540-DK42	0	0	0	0	0
540-DK43	255	0	254	1	0
544-DK06	16	7.5	8	8	1
550-DK07	2	0	2	0	0
551-DK11	0	0	0	0	0
Lost genes	3427.17		3806		322
Acquired genes	553.833		175		140
Ratio	6.18808		21.7486		2.3

### Sheet: Table S3
Table S3. List of genes which were defined as potentially related to virulence with references for lineages where frequently lost or acquired prophage genes belonging to predicted genomic islands were observed.
Sample group	Gene name	Reference (DOI)
408-DK09	AlgR	10.1128/IAI.70.11.6083-6093.2002
408-DK09	Clp protease proteolytic subunit	10.1016/j.resmic.2009.08.017
430-DK35	LpxO	10.1177/1753425909106436
430-DK35	PrtR	10.1128/IAI.01388-13
467-DK46	Clp protease proteolytic subunit	10.1016/j.resmic.2009.08.017
467-DK46	PrtR	10.1128/IAI.01388-13
472-DK41	PrtR	10.1128/IAI.01388-13
472-DK41	AlgR	10.1128/IAI.70.11.6083-6093.2002
472-DK41	ClpX	10.1099/mic.0.2008/017368-0
472-DK41	AlgI	10.1128/CMR.4.2.191
476-DK41	Clp protease proteolytic subunit	10.1016/j.resmic.2009.08.017
421-DK06	FimU	10.1073/pnas.1415712111
421-DK06	Clp protease proteolytic subunit	10.1016/j.resmic.2009.08.017
430-DK35	PrtR	10.1128/IAI.01388-13
430-DK35	Clp protease proteolytic subunit	10.1016/j.resmic.2009.08.017
455-DK18	PrtR	10.1128/IAI.01388-13
455-DK18	Clp protease proteolytic subunit	10.1016/j.resmic.2009.08.017
496-DK27	PrtR	10.1128/IAI.01388-13
496-DK27	Clp protease proteolytic subunit	10.1016/j.resmic.2009.08.017

### Sheet: Table S4
Table S4. PseudoCAP function of most frequently lost or acquired genes.
Gene	Non-Pseudomonas origin	Hypothetical, unclassified, unknown	Membrane proteins	Amino acid biosynthesis and metabolism	Antibiotic resistance and susceptibility	Transport of small molecules	Putative enzymes	Energy metabolism	Two-component regulatory systems	Secreted Factors (toxins, enzymes, alginate)	Central intermediary metabolism	Transcriptional regulators	Nucleotide biosynthesis and metabolism
PA1088		1
AAA family ATPase		1
PA1266.1 (lhpF)				1
PA14_36400		1
PA14_36480		1
PA14_59670			1		1	1
PA2055		1
PA2126												1
PA2161							1
PA2163							1
PA2164								1
PA2165		1
PA2166		1
PA2167		1
PA2168		1
PA2169		1
PA2171		1
PA2172		1
PA2173		1
PA2174		1
PA2175		1
PA2176									1
PA2177		1
PA2178		1
PA2179		1
PA2180		1
PA2181		1
PA2189										1
PA2191 (exoY)											1
PA2193 (hcnA)											1
PA2194 (hcnB)											1
PA2195 (hcnC)												1
PA2196							1
PA2197		1
PA2198							1
PA2199													1
PA2200		1
PA2201			1			1
PA2202			1			1
PA2203						1
PA2204			1
phi1, ALY08129.1	1
hypothetical protein		1
hypothetical protein		1
JBD44, AMD42703-5	1
integrating conjugative element membrane protein	1
phi2, ALY08240.1	1
phi1, ALY08129.1	1
phi2, ALY08242.1	1
phi1, ALY08124.1	1
phi2, ALY08240.1	1
lipid A hydroxylase LPxO	1
TOTAL	9	24	4	1	1	4	4	1	1	1	3	2	1

### Sheet: Table S5
Table S5. List of lineages where loss of virulence was observed through loss of Clp protease or loss of Pseudomonas origin genes (hcnABC loci and exoY gene)
Lineage	Loss of Clp protease or ptrR genes	Loss of hcnABC loci and exoY gene
405-DK13	No	Yes
540-DK43	No	Yes
408-DK09	Yes	No
430-DK35	Yes	No
467-DK46	Yes	No
472-DK19	Yes	No
476-DK41	Yes	No
496-DK27	Yes	No
421-DK06	Yes	Yes
455-DK18	Yes	Yes

### Sheet: Figure S1
Figure S1. Sequence alignment depth in early (blue) and late (peach) isolates in four lineages. X-axis correspond to the genomic position of PAO1 reference genome. Red vertical lines mark the overlapping genetic region between four lineages.

### Sheet: Figure S2
Figure S2. Histogram of pairwise SNP distances between P. aeruginosa isolates in the pre-defined core genome. Red vertical line marks the SNP distance threshold used by PacTyper.
